# Combined effects of *Ret* coding and enhancer loss-of-function alleles cause progressive loss of inhibitory motor neurons in the enteric nervous system

**DOI:** 10.1101/2025.01.23.634550

**Authors:** Lauren E Fries, Gabriel Grullon, Lauren Wilkes, Hanna E Berk-Rauch, Aravinda Chakravarti, Sumantra Chatterjee

## Abstract

Hirschsprung disease (HSCR) is a congenital enteric neuropathy caused by disrupted development of enteric neural crest-derived cells (ENCDCs). Although pathogenic coding variants in RET account for many cases, the largest genetic contribution to HSCR risk arises from a common non-coding variant (rs2435357) within a SOX10-bound RET enhancer (MCS+9.7) that reduces RET gene expression in vivo and triggers expression changes in other ENS genes in the human fetal gut. However, the ENS cell types affected by this enhancer and the mechanisms by which these transcriptional changes lead to HSCR remain unknown. Here, we investigated the role of this enhancer by generating mice carrying a deletion of the orthologous Ret mcs+9.7 enhancer (Δmcs+9.7). Single-cell RNA sequencing of E14.5 embryonic gut demonstrated that enhancer deletion reduced Ret expression by 8% without altering ENS cell composition. However, reduced Ret expression was restricted to differentiating neurons and inhibitory motor neuron lineages, revealing cell type-specific enhancer activity. To determine the functional consequences of further reducing Ret dosage, we generated compound heterozygous mice carrying both the enhancer deletion and a Ret coding null allele (+/Δmcs+9.7;+/CFP). These mice exhibited additive reductions in Ret expression, altered Sox10 expression, dysregulation of cell-cycle and neuronal differentiation programs, and selective depletion of developing inhibitory motor neuron lineages. These findings establish a cell type-specific role for the mcs+9.7 enhancer in modulating *Ret* dosage and reveal how subtle enhancer perturbations alter neural subtype specification without overt hypoganglionosis, suggesting that HSCR arises from a cascade of cellular defects triggered by >50% loss of Ret function.
