## Supplemental Tables for "Combined effects of *Ret* coding and enhancer loss-of-function alleles cause progressive loss of inhibitory motor neurons in the enteric nervous system"

### Sheet: Supp Tab 1-common Genes
Comon Genes chnaging in GI tract of Ret null and Ret enhancer null at E14.5
Gene	RetCFP/CFP Fold Change	RetΔmcs9.7 /Dmcs9.7 Fold Change
Gal	1.81011	0.9
Ret	1.81062	0.8
Anxa2	1.81072	0.6
Ass1	1.81101	0.8
Pcp4	1.81142	0.8
Csn3	1.81146	0.6
Isl1	1.81159	0.6
Dhrs3	1.8118	0.8
Gsta4	1.81229	0.6
Agtr2	1.81243	0.6
Th	1.81387	0.6
Hoxb5	1.8149	0.6
Sytl4	1.75141	0.5
Ddc	1.75266	0.5
Etv1	1.75305	0.5
Cck	1.75328	0.5
Nedd9	1.75339	0.6
Gm5424	1.75343	0.3
Myl9	1.7535	0.5
Tagln2	1.75375	0.4
Gata3	1.75379	0.4
Col3a1	1.75447	0.6
Pdpn	1.69441	0.4
Chgb	1.69479	0.4
Scn3b	1.69496	0.4
Tspan7	1.69533	0.4
Meg3	1.69551	0.3
Gfra3	1.69592	0.4
Snap25	1.69636	0.3
Hoxa5	1.69672	0.3
Rbp1	1.69696	0.3
Cd200	1.69757	0.3
Cd9	1.57957	0.3
Ckb	1.50251	0.3
Rarb	1.50915	0.2
Cnn2	1.51629	0.2
Gnas	1.52113	0.2
Hes1	1.52158	0.2
Stmn2	1.52208	0.2
Asl	1.47982	0.2
Pls3	1.48023	0.2
Cryab	1.48081	0.2
Postn	1.48104	0.2
Skap2	1.3694	0.2
Chn2	1.3696	0.2
Tfap2b	1.36962	0.2
Lrrfip1	1.36971	0.2
Fam198b	1.3694	0.2

### Sheet: Supp Tab 2_iMN_DEG_All
cells	test	full_model	reduced_model
clusters_Inhibitory Motor Neurons	cluster	~cluster+batch+total_mRNAs	~batch+total_mRNAs
gene_short_name	gene_id	pval	qval
Gal	ENSMUSG00000024907.6	9.1178e-80	1.30549e-75
Cartpt	ENSMUSG00000021647.6	1.99969e-62	1.43158e-58
Etv1	ENSMUSG00000004151.16	1.46676e-51	7.00033e-48
Ass1	ENSMUSG00000076441.9	3.14315e-47	1.12509e-43
Vip	ENSMUSG00000019772.4	6.23164e-34	1.78449e-30
Th	ENSMUSG00000000214.11	2.16249e-30	5.16042e-27
Cdk1	ENSMUSG00000019942	1.4232e-27	2.91104e-24
Cdkn1c	ENSMUSG00000037664.16	1.42465e-24	2.54977e-21
Ret	ENSMUSG00000030110.13	1.12467e-17	1.78922e-14
Npy	ENSMUSG00000029819.6	1.40266e-17	2.00833e-14
Gfra1	ENSMUSG00000025089.15	7.72102e-17	1.005e-13
Agtr2	ENSMUSG00000068122.10	3.46556e-16	4.13499e-13
Isl1	ENSMUSG00000042258.13	3.90181e-16	4.29739e-13
Sytl4	ENSMUSG00000031255.14	1.60207e-15	1.63846e-12
Tbx3os1	ENSMUSG00000087516.7	2.96157e-15	2.82692e-12
Tcf7l2	ENSMUSG00000024985.18	1.2085e-12	1.08145e-09
Lgals1	ENSMUSG00000068220.5	3.66535e-12	3.08709e-09
Ddc	ENSMUSG00000020182.16	4.53437e-12	3.60684e-09
Ccna2	ENSMUSG00000027715	1.57578e-11	1.18747e-08
Ccnb1	ENSMUSG00000041431	3.35458e-11	2.40155e-08
Ndufa4l2	ENSMUSG00000040280.9	9.85119e-11	6.71663e-08
Gata3	ENSMUSG00000015619.10	1.1004e-10	7.16158e-08
Nrg1	ENSMUSG00000062991.7	2.6825e-10	1.66991e-07
Rdcc	ENSMUSG00000045319.13	5.86981e-10	3.50183e-07
Gmnn	ENSMUSG00000006715	6.16213e-09	3.52918e-06
Lrrfip1	ENSMUSG00000026305.15	1.2365e-08	6.80933e-06
Adm	ENSMUSG00000030790.15	1.64096e-08	8.70194e-06
Chgb	ENSMUSG00000027350.8	2.80489e-08	1.4343e-05
Cenpe	ENSMUSG00000045328	3.30391e-08	1.63122e-05
Cenpf	ENSMUSG00000026605	3.43768e-08	1.64069e-05
Schip1	ENSMUSG00000027777.15	4.54629e-08	2.0998e-05
Auts2	ENSMUSG00000029673.17	6.10255e-08	2.73051e-05
Cacng3	ENSMUSG00000066189.9	6.5745e-08	2.85254e-05
Mad2l1	ENSMUSG00000029910	8.58802e-08	3.61657e-05
Csn3	ENSMUSG00000001622.15	9.5093e-08	3.89012e-05
Prima1	ENSMUSG00000041669.15	1.01201e-07	4.025e-05
Chek2	ENSMUSG00000029521	1.33682e-07	5.17312e-05
Dusp6	ENSMUSG00000019960.7	1.5009e-07	5.65523e-05
S100a6	ENSMUSG00000001025.8	2.40894e-07	8.84389e-05
Tbx3	ENSMUSG00000018604.18	2.5252e-07	9.03896e-05
Gnas	ENSMUSG00000027523.19	2.87991e-07	0.000100572
Rad51ap1	ENSMUSG00000030346	4.21765e-07	0.000143782
Slc38a4	ENSMUSG00000022464.13	4.41744e-07	0.00014709
Lmo1	ENSMUSG00000036111.8	8.39924e-07	0.000273319
Pcp4	ENSMUSG00000090223.1	1.25025e-06	0.0003978
Prrxl1	ENSMUSG00000041730.13	2.02635e-06	0.000630723
Arvcf	ENSMUSG00000000325.15	2.37662e-06	0.00072401
Tmod1	ENSMUSG00000028328.13	2.57131e-06	0.000766999
Cenpk	ENSMUSG00000021714	2.7957e-06	0.000816914
Igfbp2	ENSMUSG00000039323.18	3.07901e-06	0.000881705
Lrrc4c	ENSMUSG00000050587.14	3.30997e-06	0.000929259
Slc18a1	ENSMUSG00000036330.12	3.94754e-06	0.00108694
Mcm3	ENSMUSG00000032502.8	5.07177e-06	0.00137014
Rbfox1	ENSMUSG00000008658.15	5.76818e-06	0.00150586
Ntng1	ENSMUSG00000059857.15	5.95e-06	0.00150586
Ccnd1	ENSMUSG00000070348.5	5.99481e-06	0.00150586
Mir678	ENSMUSG00000076068.1	5.94132e-06	0.00150586
Crip2	ENSMUSG00000006356.10	7.10073e-06	0.00172319
Meg3	ENSMUSG00000021268.17	7.09593e-06	0.00172319
Mcm5	ENSMUSG00000026249.10	7.64514e-06	0.00182439
Svil	ENSMUSG00000024236.18	8.07873e-06	0.00186567
Ptgir	ENSMUSG00000043017.9	8.04536e-06	0.00186567
Hand1	ENSMUSG00000037335.13	8.42627e-06	0.00191504
Bnc2	ENSMUSG00000028487.18	8.85901e-06	0.00198193
Fkbp1b	ENSMUSG00000020635.7	9.22331e-06	0.00202179
Nfe2l3	ENSMUSG00000029832.16	9.31959e-06	0.00202179
Stra6	ENSMUSG00000032327.14	1.01278e-05	0.00216433
Socs2	ENSMUSG00000020027.18	1.10862e-05	0.00232066
Chrna7	ENSMUSG00000030525.8	1.11835e-05	0.00232066
Ednrb	ENSMUSG00000022122.14	1.64156e-05	0.0033577
Ckb	ENSMUSG00000001270.8	2.25085e-05	0.00453912
Nrxn1	ENSMUSG00000024109.18	2.31975e-05	0.00461307
Mcm1	ENSMUSG00000026109.14	2.36268e-05	0.00463408
Sgpp2	ENSMUSG00000032908.9	2.74844e-05	0.00531787
Dlx5	ENSMUSG00000029755.10	2.97137e-05	0.00567253
Cdh11	ENSMUSG00000031673.6	3.29829e-05	0.0062138
Slc10a4	ENSMUSG00000029219.10	4.01918e-05	0.00728438
Gng8	ENSMUSG00000063594.5	4.01466e-05	0.00728438
Ccnb2	ENSMUSG00000032218	3.96671e-05	0.00728438
Mtus1	ENSMUSG00000045636.16	4.14539e-05	0.00741922
Dlgap2	ENSMUSG00000047495.15	5.62958e-05	0.00995115
Lgr5	ENSMUSG00000020140.15	6.02727e-05	0.0105242
Pam	ENSMUSG00000026335.16	6.37592e-05	0.0109988
Rit2	ENSMUSG00000057455.12	6.94995e-05	0.0118464
Clvs1	ENSMUSG00000041216.15	7.4399e-05	0.0125323
Tyro3	ENSMUSG00000027298.17	8.40333e-05	0.0139906
Arhgap36	ENSMUSG00000036198.12	9.75778e-05	0.0160588
Nos1	ENSMUSG00000029361.18	0.00010182	0.0165665
Mcm6	ENSMUSG00000037580.9	0.000105381	0.0169533
Gfra3	ENSMUSG00000024366.7	0.000113924	0.0181192
Mir1306	ENSMUSG00000080452.3	0.000115159	0.0181192
Nxph4	ENSMUSG00000040258.6	0.000119303	0.0185672
Top2a	ENSMUSG00000020914	0.000121734	0.0187419

### Sheet: Supp Tab3_iMN_DEG_Proliferative
cells	test	full_model	reduced_model
clusters_Inhibitory Motor Neurons	cluster	~cluster+batch+total_mRNAs	~batch+total_mRNAs
gene_short_name	gene_id	pval	qval
Cdk1	ENSMUSG00000019942	1.4232e-27	2.91104e-24
Cdkn1c	ENSMUSG00000037664.16	1.42465e-24	2.54977e-21
Ccna2	ENSMUSG00000027715	1.57578e-11	1.18747e-08
Ccnb1	ENSMUSG00000041431	3.35458e-11	2.40155e-08
Rdcc	ENSMUSG00000045319.13	5.86981e-10	3.50183e-07
Gmnn	ENSMUSG00000006715	6.16213e-09	3.52918e-06
Cenpe	ENSMUSG00000045328	3.30391e-08	1.63122e-05
Cenpf	ENSMUSG00000026605	3.43768e-08	1.64069e-05
Mad2l1	ENSMUSG00000029910	8.58802e-08	3.61657e-05
Chek2	ENSMUSG00000029521	1.33682e-07	5.17312e-05
Rad51ap1	ENSMUSG00000030346	4.21765e-07	0.000143782
Cenpk	ENSMUSG00000021714	2.7957e-06	0.000816914
Mcm3	ENSMUSG00000032502.8	5.07177e-06	0.00137014
Ccnd1	ENSMUSG00000070348.5	5.99481e-06	0.00150586
Mcm5	ENSMUSG00000026249.10	7.64514e-06	0.00182439
Mcm1	ENSMUSG00000026109.14	2.36268e-05	0.00463408
Ccnb2	ENSMUSG00000032218	3.96671e-05	0.00728438
Mcm6	ENSMUSG00000037580.9	0.000105381	0.0169533
Top2a	ENSMUSG00000020914	0.000121734	0.0187419

### Sheet: Supp Tab 4
Genotype	Observed	Expected	Chi-Square	P Value
Ret+/+	19	18	0.056	0.973
Ret+/Dmcs9.7	36	36
RetDmcs9.7/Dmcs9.7	17	18
Total	72
Supplementary Table 3: Observed and expected genotype counts at P0 for Ret+/Dmcs9.7 intercross

### Sheet: Supp Tab 5
Genotype	Observed		Expected		Chi-Square	P Value
	Male	Female	Male	Female
Ret+/+	12	11	10.62	10.62
Ret+/Dmcs9.7	22	23	21.25	21.25	1.141	0.56
RetDmcs9.7/Dmcs9.7	10	7	10.62	10.62
Total	44	41
Supplementary Table 4: Observed and expected genotype counts at P0 by sex for Ret+/Dmcs9.7 intercross

### Sheet: Supp Tab 6
Genotype	Observed	Expected	Chi-Square	P Value
Ret+/+	21	19.5
Ret+/CFP	14	19.5
Ret+/Dmcs9.7	19	19.5	1.431	0.698
RetCFP/Dmcs9.7	24	19.5
Total	78
Supplementary Table 5: Observed and expected genotype counts at P0 for Ret+/Dmcs9.7 and Ret+/CFP cross

### Sheet: Supp Tab 8
Genotype	Observed		Expected		Chi-Square	P Value
	Male	Female	Male	Female
Ret+/+	11	10	9.75	9.75
Ret+/CFP	5	9	9.75	9.75
Ret+/Dmcs9.7	7	12	9.75	9.75	2.71	0.44
RetCFP/Dmcs9.7	13	11	9.75	9.75
Total	36	42
Supplementary Table 6: Observed and expected genotype counts at P0 by sex for Ret+/Dmcs9.7 and Ret+/CFP cross
